# A transgenic mouse allows to capture the HLA-C*06:02 immunopeptidome in a model of psoriasis

**DOI:** 10.1101/2025.05.01.651638

**Authors:** Asolina Braun, Jesse I. Mobbs, Shanzou Chung, Johanna E. Tuomisto, Chen Li, Katherine E. Scull, Rochelle Ayala, Sushma Anand, Sri Ramarathinam, Johannes S. Kern, Anne Fourie, Murray McKinnon, Carl Manthey, Daniel G. Baker, Navin Rao, Nicole A. Mifsud, Patricia T. Illing, Julian P. Vivian, Jamie Rossjohn, Anthony W. Purcell

**Author notes:** Correspondence; (contributed equally).

## Abstract

Psoriasis vulgaris is a T cell-mediated autoimmune skin condition affecting around one in fifty people worldwide. Whilst advanced immunomodulatory therapeutic options have become available in recent years, ongoing disease suppression is still required with no curative treatment available to date. The human leukocyte antigen class I allele HLA-C*06:02 is the main genetic risk determinant of psoriasis. Its function is to present peptide antigens to CD8^+^ T cells and natural killer cells which in turn elicit and perpetuate the immune response, yet little is known about ligands presented by HLA-C*06:02. To gain an understanding which HLA-C*06:02-restricted peptides are presented by epidermal cell populations and might be initiators of the autoimmune response in psoriasis, we have conducted an in depth immunopeptidomics analysis of HLA-C*06:02^+^ keratinocyte and melanocyte cell lines. Furthermore, we introduce a HLA-C*06:02 transgenic mouse which, in conjunction with the imiquimod model of psoriasis, allowed us to assess the *ex vivo* immunopeptidome of HLA-C*06:02 in psoriasiform skin. Overall, we detected 20,812 high confidence HLA-C*06:02 bound peptide ligands. Thus, we present a comprehensive coverage HLA-C *in vitro* immunopeptidomics dataset and the first HLA-C*06:02 *ex vivo* dataset of psoriasis-relevant peptide antigens that may inform the development of antigen-specific, novel curative therapeutic approaches in psoriasis.
