## Supplementary material for "A transgenic mouse allows to capture the HLA-C*06:02 immunopeptidome in a model of psoriasis": Suppl. File 2

### Sheet: GOrilla_1
GO Term	Description	P-value	FDR q-value	Enrichment	N	B	n	b	Genes	Genes continued	Genes continued
GO:0032502	developmental process	5.14e-06	0.0613	1.04	5561	1600	4667	1397	[FLOT1 - flotillin 1, NYAP1 - neuronal tyrosine-phosphorylated phosphoinositide-3-kinase adaptor 1, A2M - alpha-2-macroglobulin, FBXO5 - f-box protein 5, AAMP - angio-associated, migratory cell protein, LRGUK - leucine-rich repeats and guanylate kinase domain containing, KDM2B - lysine (k)-specific demethylase 2b, WARS - tryptophanyl-trna synthetase, ABCA2 - atp-binding cassette, sub-family a (ab…	- set domain containing 2, C19orf10 - chromosome 19 open reading frame 10, SMG9 - smg9 nonsense mediated mrna decay factor, ZNF609 - zinc finger protein 609, PDLIM1 - pdz and lim domain 1, RQCD1 - rcd1 required for cell differentiation1 homolog (s. pombe), SEMA3F - sema domain, immunoglobulin domain (ig), short basic domain, secreted, (semaphorin) 3f, SMC3 - structural maintenance of chromosomes …	n d (1,25- dihydroxyvitamin d3) receptor, PELO - pelota homolog (drosophila), DGAT2 - diacylglycerol o-acyltransferase 2, VEGFC - vascular endothelial growth factor c, VHL - von hippel-lindau tumor suppressor, e3 ubiquitin protein ligase, EZR - ezrin, VIM - vimentin, FSIP2 - fibrous sheath interacting protein 2, MPZL2 - myelin protein zero-like 2, MTOR - mechanistic target of rapamycin (serine/th…
GO:0048869	cellular developmental process	8.83e-05	0.527	1.05	5561	883	4667	778	[FLOT1 - flotillin 1, NYAP1 - neuronal tyrosine-phosphorylated phosphoinositide-3-kinase adaptor 1, A2M - alpha-2-macroglobulin, FBXO5 - f-box protein 5, AAMP - angio-associated, migratory cell protein, LRGUK - leucine-rich repeats and guanylate kinase domain containing, PAFAH1B1 - platelet-activating factor acetylhydrolase 1b, regulatory subunit 1 (45kda), ABL1 - c-abl oncogene 1, non-receptor t…	scription regulator 1, SNX19 - sorting nexin 19, HMX3 - h6 family homeobox 3, RHBDD1 - rhomboid domain containing 1, MED12 - mediator complex subunit 12, SIN3A - sin3 transcription regulator family member a, ZNF385A - zinc finger protein 385a, RAP2C - rap2c, member of ras oncogene family, NFATC2 - nuclear factor of activated t-cells, cytoplasmic, calcineurin-dependent 2, TRIO - trio rho guanine n…
GO:0090304	nucleic acid metabolic process	8.96e-05	0.356	1.05	5561	994	4667	873	[PSMD14 - proteasome (prosome, macropain) 26s subunit, non-atpase, 14, PA2G4 - proliferation-associated 2g4, 38kda, WARS - tryptophanyl-trna synthetase, CLSPN - claspin, ABL1 - c-abl oncogene 1, non-receptor tyrosine kinase, WHSC1 - wolf-hirschhorn syndrome candidate 1, HNRNPR - heterogeneous nuclear ribonucleoprotein r, FUS - fused in sarcoma, RBM26 - rna binding motif protein 26, PARN - poly(a)…	elongation factor a (sii), 1, MRTO4 - mrna turnover 4 homolog (s. cerevisiae), SNORD10 - small nucleolar rna, c/d box 10, TCEB1 - transcription elongation factor b (siii), polypeptide 1 (15kda, elongin c), TCEB2 - transcription elongation factor b (siii), polypeptide 2 (18kda, elongin b), DBR1 - debranching rna lariats 1, TCF3 - transcription factor 3, MSH2 - muts homolog 2, colon cancer, nonpoly…
GO:0009059	macromolecule biosynthetic process	9.3e-05	0.277	1.07	5561	523	4667	468	[NCBP2 - nuclear cap binding protein subunit 2, 20kda, PIF1 - pif1 5'-to-3' dna helicase, WARS - tryptophanyl-trna synthetase, CLSPN - claspin, TAF1C - tata box binding protein (tbp)-associated factor, rna polymerase i, c, 110kda, TAF1B - tata box binding protein (tbp)-associated factor, rna polymerase i, b, 63kda, ELL2 - elongation factor, rna polymerase ii, 2, SARS - seryl-trna synthetase, SNW1…
GO:0009653	anatomical structure morphogenesis	0.000109	0.261	1.07	5561	476	4667	427	[FLOT1 - flotillin 1, NYAP1 - neuronal tyrosine-phosphorylated phosphoinositide-3-kinase adaptor 1, WASL - wiskott-aldrich syndrome-like, PLOD3 - procollagen-lysine, 2-oxoglutarate 5-dioxygenase 3, KDM2B - lysine (k)-specific demethylase 2b, S100B - s100 calcium binding protein b, PAFAH1B1 - platelet-activating factor acetylhydrolase 1b, regulatory subunit 1 (45kda), CNP - 2',3'-cyclic nucleotide…
GO:0034645	cellular macromolecule biosynthetic process	0.000122	0.243	1.07	5561	414	4667	373	[ZNF598 - zinc finger protein 598, TAF2 - taf2 rna polymerase ii, tata box binding protein (tbp)-associated factor, 150kda, NCBP2 - nuclear cap binding protein subunit 2, 20kda, ISG15 - isg15 ubiquitin-like modifier, PIF1 - pif1 5'-to-3' dna helicase, TAF5 - taf5 rna polymerase ii, tata box binding protein (tbp)-associated factor, 100kda, WARS - tryptophanyl-trna synthetase, HIF1A - hypoxia induc…
GO:0030154	cell differentiation	0.000271	0.461	1.06	5561	610	4667	541	[TRAK1 - trafficking protein, kinesin binding 1, A2M - alpha-2-macroglobulin, S100A7 - s100 calcium binding protein a7, USP13 - ubiquitin specific peptidase 13 (isopeptidase t-3), AAMP - angio-associated, migratory cell protein, LRGUK - leucine-rich repeats and guanylate kinase domain containing, RABL3 - rab, member of ras oncogene family-like 3, CNN3 - calponin 3, acidic, JUNB - jun b proto-onco…
GO:0048545	response to steroid hormone	0.000274	0.409	1.17	5561	61	4667	60	[NPC1 - niemann-pick disease, type c1, WBP2 - ww domain binding protein 2, SRC - v-src avian sarcoma (schmidt-ruppin a-2) viral oncogene homolog, FOS - fbj murine osteosarcoma viral oncogene homolog, AKR1C3 - aldo-keto reductase family 1, member c3, TRERF1 - transcriptional regulating factor 1, SREBF1 - sterol regulatory element binding transcription factor 1, NCOA1 - nuclear receptor coactivator…
GO:0032501	multicellular organismal process	0.000431	0.572	1.04	5561	911	4667	798	[P2RX4 - purinergic receptor p2x, ligand-gated ion channel, 4, BEST1 - bestrophin 1, P2RX7 - purinergic receptor p2x, ligand-gated ion channel, 7, ABCA1 - atp-binding cassette, sub-family a (abc1), member 1, FURIN - furin (paired basic amino acid cleaving enzyme), ABCA4 - atp-binding cassette, sub-family a (abc1), member 4, PAFAH1B1 - platelet-activating factor acetylhydrolase 1b, regulatory subu…	n (mage) family member, BPTF - bromodomain phd finger transcription factor, TNNT1 - troponin t type 1 (skeletal, slow), ARID5B - at rich interactive domain 5b (mrf1-like), ARNT2 - aryl-hydrocarbon receptor nuclear translocator 2, TOP1 - topoisomerase (dna) i, LIMA1 - lim domain and actin binding 1, PPP4R4 - protein phosphatase 4, regulatory subunit 4, SLITRK6 - slit and ntrk-like family, member 6…
GO:0044271	cellular nitrogen compound biosynthetic process	0.000462	0.551	1.06	5561	573	4667	508	[NCBP2 - nuclear cap binding protein subunit 2, 20kda, WARS - tryptophanyl-trna synthetase, ABCA2 - atp-binding cassette, sub-family a (abc1), member 2, FURIN - furin (paired basic amino acid cleaving enzyme), CNP - 2',3'-cyclic nucleotide 3' phosphodiesterase, AK5 - adenylate kinase 5, TAF1C - tata box binding protein (tbp)-associated factor, rna polymerase i, c, 110kda, TAF1B - tata box binding…
GO:0070972	protein localization to endoplasmic reticulum	0.000617	0.669	1.16	5561	68	4667	66	[RPL36 - ribosomal protein l36, SEC16A - sec16 homolog a (s. cerevisiae), RPL6 - ribosomal protein l6, RPL7 - ribosomal protein l7, RPL8 - ribosomal protein l8, RPL9 - ribosomal protein l9, RPL10 - ribosomal protein l10, SRP9 - signal recognition particle 9kda, RPL11 - ribosomal protein l11, RPL12 - ribosomal protein l12, SRP54 - signal recognition particle 54kda, RPL15 - ribosomal protein l15, S…
GO:0031960	response to corticosteroid	0.000736	0.732	1.19	5561	41	4667	41	[GLB1 - galactosidase, beta 1, SRC - v-src avian sarcoma (schmidt-ruppin a-2) viral oncogene homolog, PCNA - proliferating cell nuclear antigen, FOS - fbj murine osteosarcoma viral oncogene homolog, AKR1C3 - aldo-keto reductase family 1, member c3, ERRFI1 - erbb receptor feedback inhibitor 1, CLDN1 - claudin 1, PTPRU - protein tyrosine phosphatase, receptor type, u, CAD - carbamoyl-phosphate synt…
GO:0048856	anatomical structure development	0.000821	0.753	1.04	5561	1035	4667	902	[KDM2B - lysine (k)-specific demethylase 2b, PAFAH1B1 - platelet-activating factor acetylhydrolase 1b, regulatory subunit 1 (45kda), ABL1 - c-abl oncogene 1, non-receptor tyrosine kinase, LOXL3 - lysyl oxidase-like 3, WHSC1 - wolf-hirschhorn syndrome candidate 1, PAK1 - p21 protein (cdc42/rac)-activated kinase 1, PAM - peptidylglycine alpha-amidating monooxygenase, WNT7A - wingless-type mmtv inte…	receptor, TCF12 - transcription factor 12, CISD2 - cdgsh iron sulfur domain 2, EPHA2 - eph receptor a2, PLXNB2 - plexin b2, MST1R - macrophage stimulating 1 receptor (c-met-related tyrosine kinase), TCP11 - t-complex 11, testis-specific, PLCE1 - phospholipase c, epsilon 1, EIF4G2 - eukaryotic translation initiation factor 4 gamma, 2, UTP14C - utp14, u3 small nucleolar ribonucleoprotein, homolog c…
GO:0019083	viral transcription	0.000966	0.823	1.15	5561	65	4667	63	[RPL36 - ribosomal protein l36, NUP155 - nucleoporin 155kda, RPL6 - ribosomal protein l6, RPL7 - ribosomal protein l7, RPL8 - ribosomal protein l8, RPL9 - ribosomal protein l9, RPL10 - ribosomal protein l10, RPL11 - ribosomal protein l11, RPL12 - ribosomal protein l12, RPL15 - ribosomal protein l15, NUP85 - nucleoporin 85kda, NUP35 - nucleoporin 35kda, RPL18 - ribosomal protein l18, UBA52 - ubiqu…
GO:0034330	cell junction organization	0.000981	0.78	1.13	5561	96	4667	91	[PTPRK - protein tyrosine phosphatase, receptor type, k, KRT5 - keratin 5, FERMT2 - fermitin family member 2, SRC - v-src avian sarcoma (schmidt-ruppin a-2) viral oncogene homolog, MTDH - metadherin, KRT14 - keratin 14, PLEC - plectin, PKP4 - plakophilin 4, NLGN2 - neuroligin 2, MPP5 - membrane protein, palmitoylated 5 (maguk p55 subfamily member 5), CLDN23 - claudin 23, PVRL2 - poliovirus recept…

### Sheet: GOrilla_2
GO Term	Description	P-value	FDR q-value	Enrichment	N	B	n	b	Genes
GO:0070268	cornification	8.61e-24	9.8e-20	22.88	4667	40	102	20	[KRT5 - keratin 5, KRT6B - keratin 6b, DSP - desmoplakin, KRT10 - keratin 10, FLG - filaggrin, EVPL - envoplakin, KRT14 - keratin 14, KRT15 - keratin 15, KRT16 - keratin 16, KRT17 - keratin 17, KRT77 - keratin 77, JUP - junction plakoglobin, KRT33A - keratin 33a, PKP3 - plakophilin 3, PKP1 - plakophilin 1 (ectodermal dysplasia/skin fragility syndrome), KLK5 - kallikrein-related peptidase 5, KRT73…
GO:0031424	keratinization	1.31e-20	7.47e-17	23.57	4667	33	102	17	[KRT5 - keratin 5, KRT6B - keratin 6b, DSP - desmoplakin, KRT10 - keratin 10, KRT14 - keratin 14, KRT15 - keratin 15, KRT16 - keratin 16, KRT17 - keratin 17, KRT77 - keratin 77, JUP - junction plakoglobin, KRT33A - keratin 33a, PKP3 - plakophilin 3, PKP1 - plakophilin 1 (ectodermal dysplasia/skin fragility syndrome), KRT73 - keratin 73, KRT81 - keratin 81, DSC3 - desmocollin 3, KRT1 - keratin 1]
GO:0012501	programmed cell death	2.35e-14	8.93e-11	5.29	4667	251	102	29	[KRT5 - keratin 5, KRT6B - keratin 6b, KRT10 - keratin 10, EVPL - envoplakin, KRT14 - keratin 14, KRT15 - keratin 15, KRT16 - keratin 16, PYCARD - pyd and card domain containing, KRT17 - keratin 17, PPP1R13L - protein phosphatase 1, regulatory subunit 13 like, JUP - junction plakoglobin, KRT33A - keratin 33a, KLK5 - kallikrein-related peptidase 5, KRT73 - keratin 73, KRT81 - keratin 81, DSC3 - de…
GO:0008219	cell death	5.42e-14	1.54e-10	5.12	4667	259	102	29	[KRT5 - keratin 5, KRT6B - keratin 6b, KRT10 - keratin 10, EVPL - envoplakin, KRT14 - keratin 14, KRT15 - keratin 15, KRT16 - keratin 16, PYCARD - pyd and card domain containing, KRT17 - keratin 17, PPP1R13L - protein phosphatase 1, regulatory subunit 13 like, JUP - junction plakoglobin, KRT33A - keratin 33a, KLK5 - kallikrein-related peptidase 5, KRT73 - keratin 73, KRT81 - keratin 81, DSC3 - de…
GO:0032501	multicellular organismal process	2.49e-11	5.67e-08	2.64	4667	798	102	46	[KRT5 - keratin 5, SPTBN2 - spectrin, beta, non-erythrocytic 2, KRT6B - keratin 6b, KRT10 - keratin 10, CACNB4 - calcium channel, voltage-dependent, beta 4 subunit, ALOX12B - arachidonate 12-lipoxygenase, 12r type, CLDN1 - claudin 1, KRT14 - keratin 14, KRT15 - keratin 15, KRT16 - keratin 16, TYR - tyrosinase, KRT17 - keratin 17, MST1R - macrophage stimulating 1 receptor (c-met-related tyrosine k…
GO:0008544	epidermis development	3.97e-11	7.53e-08	18.3	4667	25	102	10	[KRT5 - keratin 5, DSP - desmoplakin, S100A7 - s100 calcium binding protein a7, KLK5 - kallikrein-related peptidase 5, COL17A1 - collagen, type xvii, alpha 1, EVPL - envoplakin, KRT14 - keratin 14, KRT15 - keratin 15, ACER1 - alkaline ceramidase 1, SCEL - sciellin]
GO:0030216	keratinocyte differentiation	1.22e-09	1.98e-06	16.47	4667	25	102	9	[DSP - desmoplakin, S100A7 - s100 calcium binding protein a7, KRT10 - keratin 10, FLG - filaggrin, EVPL - envoplakin, KRT16 - keratin 16, IRF6 - interferon regulatory factor 6, ACER1 - alkaline ceramidase 1, SCEL - sciellin]
GO:0009913	epidermal cell differentiation	1.08e-08	1.54e-05	13.28	4667	31	102	9	[DSP - desmoplakin, S100A7 - s100 calcium binding protein a7, KRT10 - keratin 10, FLG - filaggrin, EVPL - envoplakin, KRT16 - keratin 16, IRF6 - interferon regulatory factor 6, ACER1 - alkaline ceramidase 1, SCEL - sciellin]
GO:0048871	multicellular organismal homeostasis	9.81e-08	0.000124	10.56	4667	39	102	9	[AQP3 - aquaporin 3 (gill blood group), METRNL - meteorin, glial cell differentiation regulator-like, PPP1R13L - protein phosphatase 1, regulatory subunit 13 like, NR1D1 - nuclear receptor subfamily 1, group d, member 1, FLG - filaggrin, ALOX12B - arachidonate 12-lipoxygenase, 12r type, CLDN1 - claudin 1, KRT16 - keratin 16, KRT1 - keratin 1]
GO:0030855	epithelial cell differentiation	4.11e-07	0.000469	6.1	4667	90	102	12	[GATA3 - gata binding protein 3, DSP - desmoplakin, S100A7 - s100 calcium binding protein a7, KRT10 - keratin 10, FLG - filaggrin, EVPL - envoplakin, KRT16 - keratin 16, DLX3 - distal-less homeobox 3, DLX5 - distal-less homeobox 5, ACER1 - alkaline ceramidase 1, IRF6 - interferon regulatory factor 6, SCEL - sciellin]
GO:0033561	regulation of water loss via skin	5.32e-07	0.00055	25.42	4667	9	102	5	[FLG - filaggrin, ALOX12B - arachidonate 12-lipoxygenase, 12r type, CLDN1 - claudin 1, KRT16 - keratin 16, KRT1 - keratin 1]
GO:0061436	establishment of skin barrier	5.32e-07	0.000505	25.42	4667	9	102	5	[FLG - filaggrin, ALOX12B - arachidonate 12-lipoxygenase, 12r type, CLDN1 - claudin 1, KRT16 - keratin 16, KRT1 - keratin 1]
GO:0018149	peptide cross-linking	1.88e-06	0.00165	20.8	4667	11	102	5	[DSP - desmoplakin, KRT10 - keratin 10, FLG - filaggrin, EVPL - envoplakin, KRT1 - keratin 1]
GO:0045104	intermediate filament cytoskeleton organization	2.84e-06	0.00231	13.73	4667	20	102	6	[DSP - desmoplakin, PKP1 - plakophilin 1 (ectodermal dysplasia/skin fragility syndrome), EVPL - envoplakin, KRT14 - keratin 14, KRT16 - keratin 16, KRT17 - keratin 17]
GO:0045103	intermediate filament-based process	2.84e-06	0.00216	13.73	4667	20	102	6	[DSP - desmoplakin, PKP1 - plakophilin 1 (ectodermal dysplasia/skin fragility syndrome), EVPL - envoplakin, KRT14 - keratin 14, KRT16 - keratin 16, KRT17 - keratin 17]
GO:0009888	tissue development	3.13e-06	0.00223	4.04	4667	170	102	15	[KRT5 - keratin 5, KRT6B - keratin 6b, DSP - desmoplakin, S100A7 - s100 calcium binding protein a7, EVPL - envoplakin, KRT14 - keratin 14, KRT15 - keratin 15, ACER1 - alkaline ceramidase 1, GATA3 - gata binding protein 3, DGAT2 - diacylglycerol o-acyltransferase 2, PPP1R13L - protein phosphatase 1, regulatory subunit 13 like, KLK5 - kallikrein-related peptidase 5, COL17A1 - collagen, type xvii, a…
GO:0034330	cell junction organization	3.49e-06	0.00234	5.53	4667	91	102	11	[KRT5 - keratin 5, DSP - desmoplakin, JUP - junction plakoglobin, PKP3 - plakophilin 3, C1orf106 - chromosome 1 open reading frame 106, PKP1 - plakophilin 1 (ectodermal dysplasia/skin fragility syndrome), ITGB4 - integrin, beta 4, COL17A1 - collagen, type xvii, alpha 1, KRT14 - keratin 14, CLDN1 - claudin 1, PVRL4 - poliovirus receptor-related 4]
GO:0050891	multicellular organismal water homeostasis	9.2e-06	0.00582	11.44	4667	24	102	6	[AQP3 - aquaporin 3 (gill blood group), FLG - filaggrin, ALOX12B - arachidonate 12-lipoxygenase, 12r type, CLDN1 - claudin 1, KRT16 - keratin 16, KRT1 - keratin 1]
GO:0042303	molting cycle	1.01e-05	0.00608	45.75	4667	3	102	3	[PPP1R13L - protein phosphatase 1, regulatory subunit 13 like, KRT14 - keratin 14, KRT16 - keratin 16]
GO:0042633	hair cycle	1.01e-05	0.00578	45.75	4667	3	102	3	[PPP1R13L - protein phosphatase 1, regulatory subunit 13 like, KRT14 - keratin 14, KRT16 - keratin 16]
GO:0030104	water homeostasis	1.19e-05	0.00645	10.98	4667	25	102	6	[AQP3 - aquaporin 3 (gill blood group), FLG - filaggrin, ALOX12B - arachidonate 12-lipoxygenase, 12r type, CLDN1 - claudin 1, KRT16 - keratin 16, KRT1 - keratin 1]
GO:0022610	biological adhesion	2.45e-05	0.0127	2.96	4667	278	102	18	[DSP - desmoplakin, CLCA2 - chloride channel accessory 2, CLDN1 - claudin 1, TRIM29 - tripartite motif containing 29, CDHR1 - cadherin-related family member 1, LRRC15 - leucine rich repeat containing 15, GPNMB - glycoprotein (transmembrane) nmb, JUP - junction plakoglobin, PKP3 - plakophilin 3, PKP1 - plakophilin 1 (ectodermal dysplasia/skin fragility syndrome), LYPD3 - ly6/plaur domain containin…
GO:0045109	intermediate filament organization	2.49e-05	0.0123	20.34	4667	9	102	4	[DSP - desmoplakin, PKP1 - plakophilin 1 (ectodermal dysplasia/skin fragility syndrome), KRT14 - keratin 14, KRT17 - keratin 17]
GO:0050728	negative regulation of inflammatory response	3.65e-05	0.0173	9.15	4667	30	102	6	[GATA3 - gata binding protein 3, METRNL - meteorin, glial cell differentiation regulator-like, RORA - rar-related orphan receptor a, NR1D1 - nuclear receptor subfamily 1, group d, member 1, PYCARD - pyd and card domain containing, KRT1 - keratin 1]
GO:0048856	anatomical structure development	3.84e-05	0.0175	1.88	4667	902	102	37	[KRT5 - keratin 5, KRT6B - keratin 6b, S100A7 - s100 calcium binding protein a7, EVPL - envoplakin, CLDN1 - claudin 1, KRT14 - keratin 14, KRT15 - keratin 15, TYR - tyrosinase, MST1R - macrophage stimulating 1 receptor (c-met-related tyrosine kinase), TFAP2A - transcription factor ap-2 alpha (activating enhancer binding protein 2 alpha), SLC2A1 - solute carrier family 2 (facilitated glucose trans…
GO:0050878	regulation of body fluid levels	5.87e-05	0.0257	4.53	4667	101	102	10	[AQP3 - aquaporin 3 (gill blood group), GATA3 - gata binding protein 3, ZNF385A - zinc finger protein 385a, FLG - filaggrin, SERPINB2 - serpin peptidase inhibitor, clade b (ovalbumin), member 2, CELSR2 - cadherin, egf lag seven-pass g-type receptor 2, CLDN1 - claudin 1, ALOX12B - arachidonate 12-lipoxygenase, 12r type, KRT16 - keratin 16, KRT1 - keratin 1]
GO:0031581	hemidesmosome assembly	6.31e-05	0.0266	16.64	4667	11	102	4	[KRT5 - keratin 5, ITGB4 - integrin, beta 4, COL17A1 - collagen, type xvii, alpha 1, KRT14 - keratin 14]
GO:0007155	cell adhesion	7.65e-05	0.0311	2.83	4667	275	102	17	[DSP - desmoplakin, CLCA2 - chloride channel accessory 2, CLDN1 - claudin 1, TRIM29 - tripartite motif containing 29, CDHR1 - cadherin-related family member 1, GPNMB - glycoprotein (transmembrane) nmb, JUP - junction plakoglobin, PKP3 - plakophilin 3, PKP1 - plakophilin 1 (ectodermal dysplasia/skin fragility syndrome), LYPD3 - ly6/plaur domain containing 3, ITGB4 - integrin, beta 4, COL17A1 - col…
GO:0032502	developmental process	7.69e-05	0.0302	1.6	4667	1397	102	49	[KRT5 - keratin 5, SPTBN2 - spectrin, beta, non-erythrocytic 2, KRT6B - keratin 6b, S100A7 - s100 calcium binding protein a7, KRT10 - keratin 10, KRT14 - keratin 14, KRT15 - keratin 15, KRT16 - keratin 16, TYR - tyrosinase, KRT17 - keratin 17, CDHR1 - cadherin-related family member 1, TFAP2A - transcription factor ap-2 alpha (activating enhancer binding protein 2 alpha), TP73 - tumor protein p73,…
GO:0098609	cell-cell adhesion	9.3e-05	0.0353	3.64	4667	151	102	12	[DSP - desmoplakin, JUP - junction plakoglobin, PKP3 - plakophilin 3, PKP1 - plakophilin 1 (ectodermal dysplasia/skin fragility syndrome), CELSR2 - cadherin, egf lag seven-pass g-type receptor 2, CLDN1 - claudin 1, TRIM29 - tripartite motif containing 29, DSC3 - desmocollin 3, CELSR1 - cadherin, egf lag seven-pass g-type receptor 1, PVRL4 - poliovirus receptor-related 4, CDHR1 - cadherin-related …
GO:0002934	desmosome organization	9.82e-05	0.0361	27.45	4667	5	102	3	[DSP - desmoplakin, JUP - junction plakoglobin, PKP3 - plakophilin 3]
GO:0034329	cell junction assembly	0.000149	0.053	5.08	4667	72	102	8	[KRT5 - keratin 5, JUP - junction plakoglobin, PKP3 - plakophilin 3, PKP1 - plakophilin 1 (ectodermal dysplasia/skin fragility syndrome), ITGB4 - integrin, beta 4, COL17A1 - collagen, type xvii, alpha 1, KRT14 - keratin 14, CLDN1 - claudin 1]
GO:1901722	regulation of cell proliferation involved in kidney development	0.000193	0.0667	22.88	4667	6	102	3	[GATA3 - gata binding protein 3, MYC - v-myc avian myelocytomatosis viral oncogene homolog, SERPINB7 - serpin peptidase inhibitor, clade b (ovalbumin), member 7]
GO:0098742	cell-cell adhesion via plasma-membrane adhesion molecules	0.000355	0.119	5.17	4667	62	102	7	[CELSR2 - cadherin, egf lag seven-pass g-type receptor 2, CLDN1 - claudin 1, DSC3 - desmocollin 3, CELSR1 - cadherin, egf lag seven-pass g-type receptor 1, PVRL4 - poliovirus receptor-related 4, CDHR1 - cadherin-related family member 1, LGALS7B - lectin, galactoside-binding, soluble, 7b]
GO:1903409	reactive oxygen species biosynthetic process	0.000524	0.171	17.16	4667	8	102	3	[RORA - rar-related orphan receptor a, C1orf106 - chromosome 1 open reading frame 106, DUOX1 - dual oxidase 1]
GO:0045598	regulation of fat cell differentiation	0.000569	0.18	7.15	4667	32	102	5	[GATA3 - gata binding protein 3, METRNL - meteorin, glial cell differentiation regulator-like, RORA - rar-related orphan receptor a, ZNF385A - zinc finger protein 385a, NR1D1 - nuclear receptor subfamily 1, group d, member 1]
GO:0071356	cellular response to tumor necrosis factor	0.000994	0.306	6.35	4667	36	102	5	[GATA3 - gata binding protein 3, RORA - rar-related orphan receptor a, NR1D1 - nuclear receptor subfamily 1, group d, member 1, CLDN1 - claudin 1, PYCARD - pyd and card domain containing]

### Sheet: Info
GOrilla_1	The combined immunopeptidome from 1106, A431_C6 and VMM1 cell lines was compared against published background data from B cell lines 721.221 (Mobbs et al.) and C1R (Stevanovic et al.) and peptides detected in both datasets (epidermal cells and B cells) were removed to retain only peptides unique to the immunopeptidome from 1106, A431_C6 and VMM1 (=Epidermal Dataset).
	The Epidermal Dataset was then compared to the immunopeptidome from 721.221 and C1R cell lines in GOrilla
GOrilla_2	602 skin-elevated genes from Human Proteome Atlas (HPA) were queried in GOrilla against 118 skin-elevated genes from the HPA dataset detected in our immunopeptidome.
	118 of the skin-elevated genes found in the Epidermal Dataset were queried in GOrilla against the entire Epidermal Dataset
